# The chalk streams of southern England and northern France harbour substantial unique components of the overall genetic diversity of Atlantic salmon (*Salmo salar* L.)

**DOI:** 10.1101/2025.08.27.672665

**Authors:** R. Andrew King, Guillaume Evanno, Jamie R. Stevens

## Abstract

Populations of Atlantic salmon continue to suffer marked declines in abundance due to stressors acting in both their freshwater and marine habitats. It is therefore an imperative to identify populations in need of increased conservation intervention, with the aim of preserving as much as possible the genetic diversity present within the species. Previous microsatellite-based analyses have shown the chalk rivers of southern England and northern France to hold genetically distinct populations of salmon. However, these salmon populations have never been investigated in the same study. Using a suite of 93 single nucleotide polymorphism loci and samples from 42 British Isles and French rivers, we demonstrate the French and English chalk salmon to be closely related and distinct from salmon inhabiting non-chalk rivers. The identification of a small number of significant F_ST_ outliers suggests that this distinction is driven by local adaptation. We propose that the chalk and non-chalk salmon be designated as two distinct Evolutionarily Significant Units that each contain multiple Management Units. The chalk river salmon, especially those from southern England, are identified as making a significant contribution to the overall diversity of the species within the English Channel region. As a consequence, we propose that the salmon populations of the chalk streams may meet the criteria for recognition as a distinct subspecies of salmon, *Salmo salar calcariensis*. Taken together, the results presented here highlight the urgent need for enhanced conservation and protection for the Atlantic salmon populations inhabiting the chalk rivers of southern England and northern France.
