## Supplementary Table 4 for "The chalk streams of southern England and northern France harbour substantial unique components of the overall genetic diversity of Atlantic salmon (*Salmo salar* L.)"

### Sheet: Sheet1
Supplementary Table 3 Population pairwise Weir & Cockerman’s FST (below diagonal) between 42 UK, Irish and French Atlantic salmon rivers. River codes are as given in Supplementary Table 1. Significance, based on 999 bootstrap replicates, is given above the diagonal (ns – not significant, * - 0.05 > p < 0.01, ** - 0.01 > p < 0.001, *** - p > 0.001).
	TYN	TWD	WEA	EDN	LUN	DEE	BOY	AVO	ECL	TWI	USK	WYE	SEV	ELY	TOR	CAM	FOW	LYN	TAM	TAV	PLY	DAV	DAR	TEI	EXE	SIE	SEE	TRI	LEG	ELN	SCO	ADR	FRO	PID	STO	HAV	TES	ITC	MEO	ARQ	BRE	CAN
TYN	--	***	***	***	***	***	***	***	***	***	***	***	***	***	***	***	***	***	***	***	***	***	***	***	***	***	***	***	***	***	***	***	***	***	***	***	***	***	***	***	***	***
TWD	0.021	--	***	***	***	***	***	***	***	***	***	***	***	***	***	***	***	***	***	***	***	***	***	***	***	***	***	***	***	***	***	***	***	***	***	***	***	***	***	***	***	***
WEA	0.028	0.033	--	***	***	***	***	***	***	***	***	***	***	***	***	***	***	***	***	***	***	***	***	***	***	***	***	***	***	***	***	***	***	***	***	***	***	***	***	***	***	***
EDN	0.05	0.057	0.1	--	***	***	***	***	***	***	***	***	***	***	***	***	***	***	***	***	***	***	***	***	***	***	***	***	***	***	***	***	***	***	***	***	***	***	***	***	***	***
LUN	0.017	0.026	0.041	0.05	--	***	***	***	***	***	***	***	***	***	***	***	***	***	***	***	***	***	***	***	***	***	***	***	***	***	***	***	***	***	***	***	***	***	***	***	***	***
DEE	0.032	0.026	0.047	0.05	0.012	--	***	**	***	**	***	***	***	***	***	**	***	***	***	***	***	***	***	**	***	***	***	***	***	***	***	***	***	***	***	***	***	***	***	***	***	***
BOY	0.027	0.03	0.029	0.072	0.019	0.017	--	***	***	***	***	***	***	***	***	***	***	***	***	***	***	***	***	***	***	***	***	***	***	***	***	***	***	***	***	***	***	***	***	***	***	***
AVO	0.022	0.021	0.043	0.05	0.012	0.007	0.021	--	***	***	***	***	***	***	***	***	***	***	***	***	***	***	***	***	***	***	***	***	***	***	***	***	***	***	***	***	***	***	***	***	***	***
ECL	0.031	0.035	0.039	0.091	0.036	0.034	0.029	0.04	--	***	***	***	***	***	***	***	***	***	***	***	***	***	***	***	***	***	***	***	***	***	***	***	***	***	***	***	***	***	***	***	***	***
TWI	0.038	0.04	0.048	0.087	0.023	0.014	0.027	0.016	0.043	--	***	**	***	***	***	***	***	***	***	***	***	**	***	***	***	***	***	***	***	***	***	***	***	***	***	***	***	***	***	***	***	***
USK	0.045	0.037	0.043	0.086	0.022	0.016	0.03	0.026	0.044	0.018	--	**	***	***	***	***	***	***	***	***	***	***	***	***	***	***	***	***	***	***	***	***	***	***	***	***	***	***	***	***	***	***
WYE	0.043	0.033	0.046	0.077	0.021	0.018	0.027	0.025	0.045	0.013	0.004	--	***	***	***	***	***	***	***	***	***	***	***	***	***	***	***	***	***	***	***	***	***	***	***	***	***	***	***	***	***	***
SEV	0.058	0.053	0.065	0.075	0.028	0.017	0.035	0.031	0.06	0.014	0.01	0.009	--	***	***	***	***	***	***	***	***	***	***	***	***	***	***	***	***	***	***	***	***	***	***	***	***	***	***	***	***	***
ELY	0.1	0.072	0.12	0.111	0.084	0.073	0.097	0.08	0.108	0.099	0.087	0.092	0.088	--	***	***	***	***	***	***	***	***	***	***	***	***	***	***	***	***	***	***	***	***	***	***	***	***	***	***	***	***
TOR	0.038	0.027	0.041	0.062	0.026	0.016	0.027	0.015	0.035	0.027	0.028	0.033	0.037	0.082	--	***	***	***	***	***	***	**	***	***	***	***	***	***	***	***	***	***	***	***	***	***	***	***	***	***	***	***
CAM	0.038	0.034	0.056	0.061	0.022	0.008	0.028	0.012	0.043	0.018	0.021	0.022	0.026	0.083	0.015	--	**	***	**	**	**	**	***	**	***	***	***	***	***	***	***	***	***	***	***	***	***	***	***	***	***	***
FOW	0.032	0.028	0.042	0.057	0.02	0.012	0.021	0.018	0.03	0.022	0.027	0.026	0.027	0.065	0.015	0.008	--	***	***	***	***	*	***	***	***	***	***	***	***	***	***	***	***	***	***	***	***	***	***	***	***	***
LYN	0.041	0.038	0.042	0.071	0.025	0.015	0.028	0.022	0.032	0.02	0.025	0.022	0.032	0.077	0.015	0.016	0.01	--	***	***	***	ns	***	***	***	***	***	***	***	***	***	***	***	***	***	***	***	***	***	***	***	***
TAM	0.037	0.028	0.035	0.062	0.019	0.008	0.023	0.016	0.03	0.018	0.019	0.021	0.026	0.069	0.008	0.005	0.005	0.007	--	***	***	ns	***	***	***	***	***	***	***	***	***	***	***	***	***	***	***	***	***	***	***	***
TAV	0.043	0.038	0.051	0.06	0.027	0.019	0.031	0.02	0.033	0.018	0.035	0.033	0.034	0.071	0.016	0.01	0.009	0.014	0.007	--	**	***	***	***	***	***	***	***	***	***	***	***	***	***	***	***	***	***	***	***	***	***
PLY	0.049	0.042	0.054	0.074	0.04	0.022	0.034	0.03	0.057	0.033	0.043	0.043	0.045	0.093	0.029	0.012	0.023	0.03	0.02	0.016	--	***	***	***	***	***	***	***	***	***	***	***	***	***	***	***	***	***	***	***	***	***
DAV	0.04	0.027	0.039	0.062	0.026	0.011	0.025	0.015	0.036	0.01	0.026	0.025	0.027	0.064	0.01	0.013	0.005	0.003	0.003	0.013	0.025	--	***	***	***	***	***	***	***	***	***	***	***	***	***	***	***	***	***	***	***	***
DAR	0.054	0.047	0.068	0.072	0.034	0.027	0.041	0.029	0.048	0.027	0.041	0.037	0.043	0.091	0.025	0.015	0.02	0.025	0.018	0.015	0.03	0.019	--	***	***	***	***	***	***	***	***	***	***	***	***	***	***	***	***	***	***	***
TEI	0.039	0.045	0.054	0.067	0.017	0.013	0.036	0.018	0.037	0.024	0.03	0.033	0.034	0.075	0.017	0.01	0.012	0.015	0.01	0.011	0.024	0.015	0.017	--	***	***	***	***	***	***	***	***	***	***	***	***	***	***	***	***	***	***
EXE	0.041	0.031	0.051	0.06	0.03	0.02	0.038	0.022	0.043	0.021	0.028	0.03	0.035	0.071	0.011	0.017	0.022	0.026	0.011	0.018	0.035	0.015	0.035	0.022	--	***	***	***	***	***	***	***	***	***	***	***	***	***	***	***	***	***
SIE	0.062	0.062	0.079	0.084	0.048	0.047	0.058	0.05	0.068	0.063	0.053	0.061	0.059	0.123	0.04	0.047	0.044	0.054	0.046	0.052	0.052	0.045	0.058	0.044	0.051	--	ns	***	***	***	***	***	***	***	***	***	***	***	***	***	***	***
SEE	0.055	0.056	0.074	0.076	0.045	0.038	0.049	0.046	0.063	0.054	0.053	0.059	0.056	0.116	0.035	0.038	0.035	0.042	0.039	0.045	0.047	0.037	0.052	0.038	0.047	-0.003	--	**	***	***	***	***	***	***	***	***	***	***	***	***	***	***
TRI	0.044	0.045	0.058	0.074	0.032	0.028	0.041	0.036	0.043	0.04	0.045	0.049	0.044	0.091	0.024	0.027	0.021	0.025	0.023	0.023	0.027	0.018	0.041	0.023	0.033	0.015	0.009	--	***	**	***	***	***	***	***	***	***	***	***	***	***	***
LEG	0.049	0.051	0.07	0.089	0.032	0.03	0.035	0.041	0.046	0.049	0.047	0.052	0.046	0.093	0.029	0.033	0.024	0.035	0.03	0.034	0.036	0.032	0.049	0.031	0.043	0.034	0.029	0.009	--	***	***	***	***	***	***	***	***	***	***	***	***	***
ELN	0.064	0.063	0.068	0.096	0.048	0.05	0.049	0.052	0.054	0.06	0.059	0.063	0.063	0.12	0.033	0.044	0.031	0.036	0.035	0.039	0.046	0.03	0.051	0.041	0.051	0.032	0.028	0.006	0.013	--	**	***	***	***	***	***	***	***	***	***	***	***
SCO	0.058	0.067	0.072	0.107	0.046	0.054	0.058	0.056	0.049	0.071	0.068	0.073	0.081	0.122	0.041	0.059	0.043	0.044	0.044	0.049	0.062	0.042	0.066	0.046	0.056	0.049	0.045	0.023	0.018	0.011	--	***	***	***	***	***	***	***	***	***	***	***
ADR	0.095	0.08	0.105	0.14	0.083	0.077	0.077	0.08	0.088	0.067	0.07	0.073	0.075	0.141	0.073	0.08	0.079	0.081	0.069	0.089	0.106	0.063	0.093	0.092	0.068	0.066	0.066	0.069	0.068	0.082	0.092	--	***	***	***	***	***	***	***	***	***	***
FRO	0.282	0.249	0.281	0.293	0.279	0.248	0.25	0.257	0.272	0.259	0.239	0.247	0.251	0.288	0.249	0.276	0.255	0.258	0.259	0.263	0.27	0.253	0.284	0.277	0.268	0.255	0.246	0.259	0.265	0.267	0.28	0.26	--	*	***	***	***	***	***	***	***	***
PID	0.31	0.278	0.31	0.32	0.306	0.275	0.277	0.282	0.298	0.283	0.264	0.271	0.277	0.317	0.277	0.303	0.28	0.286	0.286	0.289	0.301	0.282	0.308	0.303	0.296	0.283	0.274	0.288	0.292	0.296	0.308	0.288	0.006	--	***	***	***	***	***	***	***	***
STO	0.309	0.278	0.308	0.323	0.307	0.284	0.28	0.29	0.305	0.287	0.269	0.271	0.281	0.325	0.288	0.309	0.285	0.291	0.289	0.296	0.308	0.287	0.315	0.311	0.304	0.292	0.283	0.295	0.302	0.302	0.317	0.294	0.02	0.025	--	***	***	***	***	***	***	***
HAV	0.318	0.286	0.317	0.326	0.314	0.286	0.287	0.294	0.304	0.299	0.278	0.281	0.291	0.324	0.287	0.315	0.286	0.292	0.293	0.296	0.31	0.288	0.313	0.308	0.306	0.288	0.28	0.294	0.302	0.3	0.312	0.3	0.01	0.015	0.021	--	***	***	***	***	***	***
TES	0.309	0.28	0.306	0.315	0.307	0.282	0.281	0.292	0.301	0.293	0.268	0.275	0.283	0.32	0.281	0.308	0.284	0.29	0.288	0.294	0.311	0.287	0.313	0.308	0.299	0.289	0.279	0.295	0.3	0.302	0.315	0.298	0.017	0.031	0.028	0.026	--	*	**	***	***	***
ITC	0.292	0.262	0.29	0.304	0.288	0.265	0.262	0.273	0.286	0.273	0.253	0.259	0.264	0.299	0.262	0.289	0.266	0.273	0.271	0.276	0.291	0.269	0.296	0.289	0.282	0.272	0.262	0.276	0.278	0.281	0.292	0.275	0.01	0.022	0.025	0.023	0.006	--	***	***	***	***
MEO	0.292	0.258	0.287	0.3	0.286	0.263	0.266	0.268	0.28	0.274	0.251	0.257	0.263	0.297	0.259	0.29	0.266	0.27	0.269	0.273	0.29	0.264	0.294	0.291	0.279	0.271	0.262	0.276	0.284	0.282	0.294	0.279	0.017	0.025	0.033	0.025	0.013	0.015	--	***	***	***
ARQ	0.194	0.168	0.202	0.199	0.19	0.174	0.178	0.185	0.185	0.182	0.169	0.177	0.174	0.201	0.177	0.194	0.175	0.183	0.185	0.186	0.192	0.175	0.202	0.196	0.191	0.18	0.173	0.181	0.189	0.191	0.209	0.192	0.045	0.064	0.067	0.062	0.05	0.049	0.043	--	ns	ns
BRE	0.204	0.179	0.209	0.214	0.205	0.19	0.19	0.198	0.204	0.196	0.181	0.189	0.188	0.221	0.189	0.208	0.191	0.199	0.202	0.204	0.208	0.19	0.216	0.212	0.206	0.193	0.185	0.197	0.207	0.207	0.222	0.203	0.038	0.049	0.053	0.047	0.042	0.037	0.033	0.002	--	*
CAN	0.169	0.145	0.171	0.178	0.166	0.151	0.147	0.16	0.163	0.158	0.151	0.158	0.156	0.184	0.155	0.17	0.154	0.164	0.164	0.165	0.169	0.153	0.18	0.173	0.17	0.159	0.151	0.161	0.173	0.171	0.19	0.166	0.045	0.058	0.065	0.058	0.057	0.051	0.043	0.004	0.004	--
